# Comparative profiling of the synaptic proteome from Alzheimer’s disease patients with focus on the APOE genotype

**DOI:** 10.1101/631556

**Authors:** Raphael Hesse, Maica Llavero Hurtado, Rosemary J. Jackson, Samantha L. Eaton, Abigail G Herrmann, Marti Colom-Cadena, Declan King, Jamie Rose, Jane Tulloch, Chris-Anne McKenzie, Colin Smith, Christopher Henstridge, Douglas Lamont, Thomas M. Wishart, Tara L. Spires-Jones

**Author notes:** Corresponding authors (equal contributions) Contact: Tara Spires-Jones, UK Dementia Research Institute, Centre for Discovery Brain Sciences, The University of Edinburgh, 1 George Square, Edinburgh, EH8 9JZ, Scotland, UK, Thomas Wishart, Royal (Dick) School of Veterinary Studies, College of Medicine and Veterinary Medicine, University of Edinburgh, Easter Bush, Midlothian, EH25 9RG, SCOTLAND, UK. These authors contributed equally (Raphael Hesse, Maica Llavero Hurtado, Rosemary J. Jackson, Samantha L. Eaton).

## Abstract

Degeneration of synapses in Alzheimer’s disease (AD) strongly correlates with cognitive decline, and synaptic pathology contributes to disease pathophysiology. We recently discovered that the strongest genetic risk factor for sporadic AD, apolipoprotein E epsilon 4 (*APOE*4), exacerbates synapse loss and synaptic accumulation of oligomeric amyloid beta in human AD brain. To begin to understand the molecular cascades involved in synapse loss in AD and how this is mediated by *APOE*, and to generate a resource of knowledge of changes in the synaptic proteome in AD, we conducted a proteomic screen and systematic *in-silico* analysis of synaptoneurosome preparations from temporal and occipital cortices of human AD and control subjects with known *APOE* gene status. Our analysis identified over 5,500 proteins in human synaptoneurosomes and highlighted disease, brain region, and APOE-associated changes in multiple molecular pathways including a decreased abundance in AD of proteins important for synaptic and mitochondrial function and an increased abundance of proteins involved in neuroimmune interactions and intracellular signaling.

**Highlights:**

- Proteomic analysis of synapses isolated from Alzheimer’s disease and control subject brains identifies over 5,500 proteins in human synapses.
- In silico analysis reveals region-specific decreases in proteins involved in synaptic and mitochondrial function and increases in proteins involved in neuroimmune signaling and intracellular signaling in AD.
- The apolipoprotein E4 risk gene is associated with exacerbated changes in synaptic proteins in AD.
