## Supplementary material for "Comparative profiling of the synaptic proteome from Alzheimer’s disease patients with focus on the APOE genotype": Supplemebtal table 2

### Sheet: Sheet1
Term	P-Value	Fold Enrichment	Bonferroni	Benjamini
clathrin coat of coated pit	0.00333	3.4	0.98	0.0258
mitochondrial alpha-ketoglutarate dehydrogenase complex	0.0787	3.4	1	0.373
synaptobrevin 2-SNAP-25-syntaxin-1a-complexin I complex	0.0787	3.4	1	0.373
calcineurin complex	0.0787	3.4	1	0.373
mitochondrial respiratory chain complex I	2.9e-16	3	3.89e-13	1.3e-14
mitochondrial proton-transporting ATP synthase complex	1.21e-05	2.8	0.014	0.000153
postsynaptic density	2.23e-41	2.6	2.6e-38	2.6e-39
excitatory synapse	3.21e-05	2.6	0.0368	0.000386
dendritic spine	3.51e-21	2.6	4.1e-18	2.05e-19
presynaptic active zone	2e-06	2.6	0.00233	2.99e-05
synaptic vesicle	9.35e-19	2.6	1.09e-15	4.37e-17
AMPA glutamate receptor complex	4.98e-06	2.6	0.0058	6.84e-05
synaptic vesicle membrane	2.16e-10	2.5	2.52e-07	5.04e-09
presynaptic membrane	1.43e-11	2.5	1.67e-08	4.07e-10
