## Supplementary material for "Comparative profiling of the synaptic proteome from Alzheimer’s disease patients with focus on the APOE genotype": Supplemebtal table 3

### Sheet: IPA-data-v3 comparison analysis
¬© 2000-2019 QIAGEN. All rights reserved.			-3.64	-2.3475	-0.7825	0	0.945	2.835	4.33333
						z-score
Canonical Pathways	APOE3/3 BA41/42 AD/con	APOE4/x BA41/42 AD/con	BA41/42 avg AD/con	APOE3/3BA17 AD/con	APOE4/x BA17 AD/con	BA17 avg AD/con	BA41/42 ADE4/ADE3	BA17 ADE4/ADE3	BA41/42 conE4/conE3	BA17 conE4/conE3
Sirtuin Signaling Pathway	4	4.333	4.333	0.333	1	0	3	1.667	-2.333	0
CD40 Signaling	1.265	3.162	3.162	0.632	0.632	1.265	0.632	-1.265	-1.265	0.632
GŒ±12/13 Signaling	2.5	3	3	2	1	1.5	1.5	0	-1.5	0
ILK Signaling	2.065	2.982	2.982	2.065	1.147	1.606	1.606	0.688	-1.147	1.147
Integrin Signaling	2.959	2.959	2.959	1.915	1.567	1.915	1.219	0.87	0.174	-0.522
Acute Phase Response Signaling	2.502	2.887	2.887	1.347	1.732	2.117	-1.347	-1.347	-1.347	0.962
Signaling by Rho Family GTPases	1.521	2.535	2.535	2.197	0.845	1.183	0.169	-1.183	-1.521	-0.169
IL-6 Signaling	1.147	2.524	2.524	0.229	0.688	1.147	0.229	-0.688	-0.688	0.229
FGF Signaling	0.832	2.496	2.496	-0.277	0.277	0.832	0.832	0.277	-0.832	-0.277
Leptin Signaling in Obesity	1.633	2.449	2.449	0	0	0.816	0	-0.816	-0.816	0.816
Actin Cytoskeleton Signaling	1.761	2.402	2.402	1.761	0.16	0.801	1.761	-0.48	-0.801	0.16
LXR/RXR Activation	1.964	2.4	1.528	2.4	1.964	2.4	-0.218	-0.218	0.655	2.4
EGF Signaling	1	2.333	2.333	0.333	0.333	1	-0.333	0.333	-1	0.333
PI3K/AKT Signaling	2.324	2.324	2.324	0.775	-0.258	0.258	-2.324	-1.291	-0.775	-0.258
Sphingosine-1-phosphate Signaling	0.577	2.309	2.309	0	0	0.577	1.732	0	-0.577	0
RANK Signaling in Osteoclasts	0.577	2.309	1.732	0.577	0	0.577	0.577	-1.155	-0.577	1.732
Tryptophan Degradation X (Mammalian, via Tryptamine)	1.342	2.236	2.236	1.342	2.236	1.342	0.447	0.447	-2.236	-2.236
Ethanol Degradation IV	1.342	2.236	2.236	1.342	2.236	1.342	0.447	1.342	-2.236	-0.447
NRF2-mediated Oxidative Stress Response	1.789	2.236	2.236	0.894	0.894	0.894	0.447	-0.894	-1.342	0
HIPPO signaling	2.236	2.236	2.236	0.447	1.342	0.447	-0.447	0.447	-0.447	-0.447
Neuroinflammation Signaling Pathway	0.853	2.132	2.132	0	0.426	1.279	-0.853	-0.853	-0.853	0.853
Leukocyte Extravasation Signaling	0.426	2.132	1.706	0.426	0.426	0	0.853	-0.426	-1.279	-0.426
Regulation of eIF4 and p70S6K Signaling	1.508	2.111	2.111	0.302	0.302	0.302	0.302	-1.508	-0.302	-0.302
IGF-1 Signaling	0.905	2.111	2.111	-0.302	-0.302	0.302	-0.302	-0.302	-0.905	0.905
Phospholipase C Signaling	0.928	2.043	1.671	0.557	0.557	0.186	-0.557	-1.671	-1.3	0.928
Methylglyoxal Degradation III	1	2	2	2	2	2	1	2	-2	-1
Oxidative Ethanol Degradation III	1	2	2	1	2	1	0	1	-2	-1
Histamine Degradation	0	2	2	0	1	0	1	1	-2	-2
PDGF Signaling	0.5	2	2	-1	0	0	1	0.5	-0.5	-1
Superpathway of Citrulline Metabolism	1	2	1	0	1	0	0	0	-2	-1
Urea Cycle	1	2	1	0	1	0	0	0	-2	-1
Thrombin Signaling	0.784	1.961	1.961	0	0	0	0	-1.177	-0.784	0
NGF Signaling	0.277	1.941	1.941	-0.277	-1.387	-0.832	0.277	-1.387	-0.277	0.832
Telomerase Signaling	1.265	1.897	1.897	0.632	-0.632	0.632	-0.632	-1.265	-0.632	0.632
Neurotrophin/TRK Signaling	0.632	1.897	1.897	0	0	0.632	0.632	-1.265	0	0.632
JAK/Stat Signaling	1.265	1.897	1.897	0	0	0.632	0	-0.632	-0.632	0.632
Glioma Invasiveness Signaling	0.632	1.897	1.265	0	-1.265	-0.632	0	-1.265	0	1.265
Paxillin Signaling	0.943	1.886	1.886	-0.471	-0.471	-0.471	1.414	0.471	-0.471	0.471
PAK Signaling	1.291	1.807	1.807	0.775	-0.258	0.775	0.775	-1.291	-0.258	0.258
Cardiac Hypertrophy Signaling	1	1.8	1.4	0.2	0.6	1	0.6	-0.2	0.2	1
SAPK/JNK Signaling	0.577	1.732	1.732	-1.155	-1.155	-1.155	1.155	0.577	-0.577	-1.155
RhoA Signaling	1.213	1.698	1.698	3.153	0.243	1.698	0.243	-1.698	-1.698	-0.728
Nitric Oxide Signaling in the Cardiovascular System	0.728	1.698	1.213	0.243	0.243	0.728	1.213	-0.243	0.243	1.698
Endometrial Cancer Signaling	1	1.667	1.667	0.333	-0.333	0.333	-0.333	-1	0.333	0.333
IL-1 Signaling	0.816	1.633	1.633	0	1.633	1.633	0.816	0.816	-0.816	0
FcŒ≥ Receptor-mediated Phagocytosis in Macrophages and Monocytes	0.535	1.604	1.604	-0.535	-0.535	-0.535	2.673	0.535	0	0
Production of Nitric Oxide and Reactive Oxygen Species in Macrophages	3.138	1.569	2.746	1.961	1.569	2.746	-2.353	0.392	0.392	0.784
ERK/MAPK Signaling	1.961	1.569	1.569	0.784	0	0.392	0.392	-0.784	0.392	0
Rac Signaling	1.091	1.528	1.528	1.091	-0.655	0.218	-1.091	-1.528	0.218	0.218
Insulin Receptor Signaling	-0.218	1.528	1.528	-0.218	-1.528	-0.655	0.218	-0.655	-0.655	0.218
Adrenomedullin signaling pathway	1.134	1.512	1.134	0	-0.378	0	-0.756	-0.378	0	0.756
IL-7 Signaling Pathway	1.508	1.508	1.508	0.905	0.302	0.905	-0.302	0.905	0.302	2.714
UVA-Induced MAPK Signaling	0.905	1.508	1.508	-0.302	-0.905	-0.302	0.302	-0.905	0.905	1.508
Acute Myeloid Leukemia Signaling	0.905	1.508	1.508	0.302	-0.302	0.302	0.302	-1.508	0.302	0.905
CNTF Signaling	0.905	1.508	1.508	-0.302	-0.302	0.302	-0.302	-0.905	0.302	0.905
GM-CSF Signaling	0.905	1.508	1.508	-0.302	-0.302	0.302	-0.302	-0.905	-0.302	0.905
Fc Epsilon RI Signaling	0	1.5	1.5	0	-0.5	0.5	0	-1.5	-0.5	1.5
Ethanol Degradation II	1.414	1.414	1.414	1.414	2.121	0.707	0	0.707	-1.414	-0.707
Noradrenaline and Adrenaline Degradation	1.414	1.414	1.414	1.414	2.121	0.707	0	0	-1.414	-1.414
Ephrin B Signaling	0.707	1.414	1.414	0.707	0	1.414	1.414	-0.707	-1.414	-0.707
UVB-Induced MAPK Signaling	0.707	1.414	1.414	-0.707	-0.707	0	0	-1.414	0	1.414
IL-2 Signaling	0.707	1.414	1.414	0	-0.707	0	0	-1.414	0	0.707
Salvage Pathways of Pyrimidine Ribonucleotides	1.387	1.387	1.387	0.277	0.277	1.387	-0.832	-1.387	-0.277	-0.277
Tec Kinase Signaling	0.832	1.387	1.387	-0.277	0.277	0.277	1.941	-0.277	0.832	0.832
NF-Œ∫B Activation by Viruses	0.832	1.387	1.387	-0.277	-0.277	-0.277	1.387	-0.832	0.832	0.277
Agrin Interactions at Neuromuscular Junction	0.832	1.387	1.387	0.277	-0.277	0.277	1.387	-0.832	0.277	-0.832
Apelin Cardiomyocyte Signaling Pathway	0.832	1.387	1.387	-0.277	-0.277	0.277	0.832	-0.277	0.277	1.941
VEGF Signaling	0.277	1.387	1.387	0.832	0.277	0.832	0.832	-0.277	-0.277	0.277
IL-8 Signaling	1.347	1.347	1.732	1.347	0.577	1.347	0.192	-0.577	0.577	-0.962
iNOS Signaling	1.342	1.342	1.342	-0.447	1.342	1.342	-1.342	1.342	-1.342	-1.342
The Visual Cycle	0.447	1.342	1.342	1.342	-0.447	-0.447	0.447	-0.447	-1.342	0.447
B Cell Receptor Signaling	0	1.342	0.894	0	-0.894	0	-0.447	-1.342	-0.447	1.789
Role of NFAT in Regulation of the Immune Response	0.447	1.342	0.894	0.894	-0.447	0	0	-0.447	-0.447	1.342
Protein Kinase A Signaling	1.622	1.298	0.973	1.947	1.622	1.622	-1.622	0	-0.973	0.973
EIF2 Signaling	1.807	1.291	1.291	-1.291	-1.291	-1.291	-0.775	-1.291	-0.258	0.775
Endocannabinoid Developing Neuron Pathway	1.291	1.291	1.291	0.258	-0.258	0.258	-0.775	-1.291	0.258	0.775
LPS-stimulated MAPK Signaling	0.258	1.291	1.291	-0.775	-0.258	0.258	0.258	-1.291	0.258	0.775
3-phosphoinositide Biosynthesis	-0.426	1.279	1.706	-1.706	-1.706	-1.706	1.279	-1.279	0.426	0.426
ErbB2-ErbB3 Signaling	0.632	1.265	1.265	0	-1.265	-0.632	0	-1.265	0.632	0.632
SPINK1 General Cancer Pathway	1.265	1.265	1.265	-0.632	0	0.632	0	-0.632	0	0
Renin-Angiotensin Signaling	1.213	1.213	1.213	-0.243	-0.728	0.243	-0.728	-1.213	-0.243	1.213
GP6 Signaling Pathway	1.213	1.213	0.728	0.243	0.243	0.243	0.728	-0.243	1.213	3.638
Apelin Endothelial Signaling Pathway	0.243	1.213	0.728	-0.243	-0.243	0.243	-0.243	-1.698	-0.243	1.213
FLT3 Signaling in Hematopoietic Progenitor Cells	0.577	1.155	1.155	0	-0.577	0.577	0	-1.155	0	0.577
Pyridoxal 5'-phosphate Salvage Pathway	0.577	1.155	1.155	0	0	1.155	0	-1.155	0	0
3-phosphoinositide Degradation	0.229	1.147	1.606	-1.606	0.229	-0.229	1.147	-0.229	-0.229	-1.147
FcŒ≥RIIB Signaling in B Lymphocytes	0.378	1.134	1.134	-0.378	-1.134	-0.378	0.378	-1.134	-0.378	1.89
Superpathway of Inositol Phosphate Compounds	0	1.095	1.461	-1.826	-1.095	-1.461	1.826	-0.73	1.461	0
CXCR4 Signaling	0.655	1.091	1.091	-0.218	-1.091	-0.218	0.655	-1.091	-0.218	1.091
Endothelin-1 Signaling	1.091	1.091	1.091	0.218	-0.218	0.218	-0.218	0.218	0.218	0.655
Melatonin Signaling	0	1.069	0.535	0	0.535	1.069	0.535	-0.535	0	1.069
Superpathway of Serine and Glycine Biosynthesis I	1	1	1	1	1	1	1	-2	-1	1
Œ≥-glutamyl Cycle	1	1	1	1	1	1	1	0	-1	-1
HGF Signaling	0.5	1	1	-1	-1	-1	1	-1	0.5	1
ErbB Signaling	0	1	1	-1	-1	0	0.5	-2	1	1
Melanoma Signaling	1	1	1	0.333	-1	-0.333	-0.333	-1.667	0.333	1
GDNF Family Ligand-Receptor Interactions	0.333	1	1	-0.333	-1	-0.333	-0.333	-1	0.333	1
p70S6K Signaling	0.5	1	1	0	-0.5	0	0	-1.5	0.5	1
Glutaryl-CoA Degradation	0	1	1	1	0	0	0	0	0	0
PI3K Signaling in B Lymphocytes	0.471	0.943	0.471	0.943	0	0.943	-0.943	-0.943	0	1.414
VEGF Family Ligand-Receptor Interactions	0.302	0.905	0.905	-0.302	-0.905	-0.302	0.302	-1.508	0.905	0.905
Prolactin Signaling	0.302	0.905	0.905	-0.905	-0.905	-0.302	-0.302	-1.508	0.302	0.905
Regulation of Actin-based Motility by Rho	0.832	0.832	0.832	1.941	0.277	0.832	0.277	-1.941	-0.277	-0.832
Chemokine Signaling	-0.832	0.832	0.277	-0.832	-0.832	0.277	-2.496	-1.941	-0.832	-0.277
Retinoate Biosynthesis I	0	0.816	0.816	0.816	0	-0.816	0	-0.816	-0.816	0
Role of NFAT in Cardiac Hypertrophy	-0.73	0.73	0.365	-1.095	-1.095	-0.365	-1.095	-1.461	0.73	1.095
Cholecystokinin/Gastrin-mediated Signaling	0.243	0.728	0.728	0.728	-0.243	0.728	-0.728	-1.698	-0.243	-0.243
fMLP Signaling in Neutrophils	-0.243	0.728	0.243	-0.728	-1.213	-0.728	-1.213	-1.698	0.728	1.698
D-myo-inositol-5-phosphate Metabolism	-0.229	0.688	1.147	-1.147	-0.688	-0.688	0.688	-0.688	0.229	-0.229
Type II Diabetes Mellitus Signaling	0	0.632	0.632	-1.265	-1.897	-1.265	1.265	-1.265	1.265	1.265
ErbB4 Signaling	0	0.632	0.632	-0.632	-1.265	-0.632	0	-1.897	0.632	1.265
Ephrin Receptor Signaling	0.209	0.626	0.626	0.209	-0.209	1.043	-0.626	-0.626	-0.209	-1.46
Renal Cell Carcinoma Signaling	0	0.577	0.577	-0.577	-1.732	-0.577	0	-1.155	0.577	1.155
Thrombopoietin Signaling	0	0.577	0.577	-1.155	-1.155	-0.577	0	-1.732	0.577	0.577
Synaptic Long Term Depression	0.577	0.577	0.577	0.962	0.192	0.962	-0.577	0.192	0.192	0.577
Glioma Signaling	-1.069	0.535	0	-1.604	-1.604	-1.069	-0.535	-2.138	0.535	1.604
P2Y Purigenic Receptor Signaling Pathway	0	0.5	0.5	-0.5	-1	-0.5	0	-1.5	1	1
IL-3 Signaling	0	0.5	0.5	-0.5	-1.5	-0.5	0	-2	0	1
Aldosterone Signaling in Epithelial Cells	0	0.5	0.5	0	-1	-0.5	0.5	-1	1	0.5
mTOR Signaling	-0.5	0.5	0	-1	-1.5	-1	0	-2.5	1.5	1.5
Sperm Motility	0.5	0.5	0	0.5	1	1	0	1	0.5	1.5
D-myo-inositol (1,3,4)-trisphosphate Biosynthesis	0.447	0.447	0.447	-1.342	1.342	0.447	2.236	1.342	1.342	-1.342
Superpathway of D-myo-inositol (1,4,5)-trisphosphate Metabolism	0.447	0.447	0.447	-1.342	1.342	0.447	2.236	1.342	1.342	-1.342
Valine Degradation I	-2.236	0.447	0.447	0.447	-0.447	-0.447	-1.342	-1.342	-1.342	-0.447
Granzyme B Signaling	0.447	0.447	0.447	0.447	-0.447	-0.447	-0.447	-0.447	-2.236	-1.342
Oncostatin M Signaling	1.134	0.378	0.378	0.378	0.378	1.134	-1.89	-0.378	-0.378	-1.134
Antiproliferative Role of Somatostatin Receptor 2	0.302	0.302	0.302	-0.905	-2.111	-1.508	-0.905	-2.714	0.905	1.508
Œ±-Adrenergic Signaling	-0.302	0.302	-0.302	-0.905	-0.302	0.302	-1.508	-0.905	-0.302	0.302
Huntington's Disease Signaling	-0.258	0.258	0.258	-1.291	-0.258	-0.775	1.291	-0.258	1.291	0.775
Corticotropin Releasing Hormone Signaling	1.291	0.258	0.258	0.775	0.258	0.258	0.258	-1.291	-0.258	0.258
GŒ±q Signaling	-0.728	0.243	-0.243	0.243	-0.243	0.243	-0.728	-1.698	0.728	1.698
14-3-3-mediated Signaling	0.229	0.229	0.229	0.229	-0.688	-0.229	-0.688	-0.688	1.147	1.606
cAMP-mediated signaling	-0.426	0	-0.426	-0.426	-0.853	-0.853	-0.426	-0.853	0.426	1.279
Macropinocytosis Signaling	-0.632	0	0	-1.897	-2.53	-2.53	0.632	-1.897	1.265	2.53
1D-myo-inositol Hexakisphosphate Biosynthesis II (Mammalian)	1	0	0	-1	1	0	2	1	2	-1
CCR3 Signaling in Eosinophils	0	0	0	-1.069	-1.604	-0.535	-0.535	-2.138	1.069	1.604
Ceramide Signaling	-1.069	0	0	0.535	0	0.535	-1.069	-0.535	-1.604	-1.604
Amyotrophic Lateral Sclerosis Signaling	-1.155	0	0	-0.577	-1.732	-1.155	0	-1.155	0	1.155
D-myo-inositol (1,4,5)-Trisphosphate Biosynthesis	0	0	0	0	-0.816	-0.816	0	-0.816	0.816	0
G Beta Gamma Signaling	0	0	0	0	-0.447	0.447	-0.894	-0.447	0	0.447
Opioid Signaling Pathway	-0.174	-0.174	-0.174	0.174	-0.522	0.522	-1.915	-1.219	1.219	1.219
CREB Signaling in Neurons	-1.4	-0.2	-0.6	-1	-1.4	-0.6	-0.2	-1	1	2.2
Neuropathic Pain Signaling In Dorsal Horn Neurons	-1.091	-0.218	-0.218	-1.091	-2.4	-1.528	-0.655	-1.528	1.528	2.4
Dopamine-DARPP32 Feedback in cAMP Signaling	-0.218	-0.218	-0.655	0.655	-0.218	0.218	-1.091	0.218	1.091	1.528
PPARŒ±/RXRŒ± Activation	0.243	-0.243	-0.243	0.243	1.213	0.728	1.698	1.698	0.243	0.728
GNRH Signaling	-0.243	-0.243	-0.243	-0.728	-0.728	0.243	-1.213	-1.698	0.728	0.728
Neuregulin Signaling	-1	-0.333	-0.333	-0.333	-1.667	-1	-1	-1.667	1	0.333
UVC-Induced MAPK Signaling	0.333	-0.333	-0.333	-0.333	-1	-0.333	-1.667	-1.667	0.333	0.333
Synaptic Long Term Potentiation	-0.426	-0.426	-0.853	0	-0.853	0	-1.279	-0.853	0.853	1.279
CCR5 Signaling in Macrophages	-1.342	-0.447	-1.342	-2.236	-0.447	-0.447	-0.447	-0.447	0.447	1.342
GPCR-Mediated Nutrient Sensing in Enteroendocrine Cells	-0.5	-0.5	-0.5	0.5	-1	0	-1.5	-0.5	1	1
Calcium Signaling	-1	-0.5	-1	0	-2	-0.5	-2.5	-0.5	0.5	2.5
CDK5 Signaling	0	-0.632	-0.632	0.632	0.632	0	0	0	0.632	-0.632
Androgen Signaling	-1.265	-0.632	-1.265	-0.632	-1.265	0	-1.265	-0.632	0.632	2.53
Glutamate Receptor Signaling	-1.414	-0.707	-0.707	0.707	-1.414	-0.707	-0.707	-0.707	0.707	1.414
LPS/IL-1 Mediated Inhibition of RXR Function	-0.707	-0.707	-0.707	-0.707	-0.707	-0.707	0	-0.707	0.707	-0.707
nNOS Signaling in Neurons	-1.633	-0.816	-1.633	0	-1.633	-0.816	-1.633	0	0.816	2.449
GŒ±i Signaling	-0.535	-1.069	-1.069	-1.069	-1.604	-1.069	0	-1.069	1.604	0.535
RhoGDI Signaling	-0.655	-1.528	-1.528	-1.528	-0.218	-0.218	-0.218	1.964	1.091	0.655
PTEN Signaling	-1.069	-1.604	-1.604	-1.604	0	-0.535	1.069	0	0	0
Oxidative Phosphorylation	-2.858	-3.674	-3.674	2.858	1.225	2.449	-3.674	0	1.633	1.225
