## Supplementary material for "Comparative profiling of the synaptic proteome from Alzheimer’s disease patients with focus on the APOE genotype": Supplemebtal table 4

### Sheet: Sheet1
complement system	Log2 Normalised Ratio AD/Ctrl 3/3 41/42	Log2 Normalised Ratio AD/Ctrl 4/x 41/42	Log2 Normalised Ratio AD/Ctrl 3/3 17	Log Normalised Ratio AD/Ctrl 4/x 17
Complement C1q subcomponent subunit A	1.77959	0.694306	1.09803	0.939096
Complement C1q subcomponent subunit B	1.44369	0.683923	0.709157	0.912653
Complement C1q subcomponent subunit C	1.07787	0.600476	0.463666	0.736469
Complement C4-A	0.847637	0.734644	0.899345	0.664422
Complement C4-B	0.810625	0.986338	-0.0877303	0.387158
Complement C1s	0.683759	0.213072	0.39701	0.565685
Complement component 1	0.298826	0.593487	-0.565968	0.407466
Complement component 5	0.366804	0.5432		1.69138
